# Spatium: A Protein Language Foundation Model for Spatial Proteomics

**DOI:** 10.64898/2026.07.23.740264

**Authors:** Tiangang Wang, Sijia Wu, Liyu Huang, Jiajia Liu, Kexin Huang, Xiaobo Zhou

## Abstract

Spatial proteomics provides single-cell protein measurements under highly constrained and heterogeneous protein panels across datasets, resulting in limited and partially overlapping measurement spaces for cellular characterization. Existing analyses predominantly rely on statistical or task-specific modeling, while learning scalable representations of spatial protein data remain underexplored. This gap motivates the need for models that can learn stable representations of cellular identity from constrained protein measurements. Here we introduce Spatium, a protein language foundation model trained on over 51 million cells across multiple spatial proteomics platforms. Spatium learns intrinsic co-expression hierarchies that capture cell identity in a manner robust to panel composition and measurement scale. Spatium builds a generalizable representation of cell states grounded in biologically interpretable protein expression patterns. We demonstrate that Spatium learns biologically meaningful cell representations across multiple downstream tasks. Spatium recovers accurate cell identities with marker expression patterns consistent with known biology and reveals functionally distinct spatial microenvironments characterized by coherent marker enrichment signatures. It further enables reconstruction of missing protein measurements while preserving biologically meaningful expression patterns. Across these analyses, Spatium demonstrates stable and interpretable performance with lightweight task-specific adaptation, highlighting the robustness of the learned representations across diverse biological and experimental contexts.
