## Extended Data Figure and Supplementary Files. for "Spatium: A Protein Language Foundation Model for Spatial Proteomics": Supplementary Table.xlsx

### Sheet: Supplementary Table 1
Supplementary Table 1. Standardized protein vocabulary used in Spatium. This table summarizes the curated protein vocabulary used in Spatium, which was compiled from the literature and the protein channels observed across the collected spatial proteomics datasets. For each protein, we provide the original channel names encountered in different datasets, the corresponding standardized protein name…
original_name	unified_name	category
40S ribosomal protein S6	RPS6	MARKER
actin	ACTB	MARKER
aDef5	DEFA5	MARKER
aDefensin5	DEFA5	MARKER
AlphaSMA	ACTA2	MARKER
AMY2A	AMY2A	MARKER
Androgen receptor	AR	MARKER
Annexin	ANXA1	MARKER
Annexin A1	ANXA1	MARKER
Antigen Ki67 (1)	MKI67	MARKER
Antigen Ki67 (2)	MKI67	MARKER
AR	AR	MARKER
Arginase1	ARG1	MARKER
Arginase-1	ARG1	MARKER
aSMA	ACTA2	MARKER
B2M	B2M	MARKER
B3GAT1	B3GAT1	MARKER
BCAT	BCATENIN	MARKER
Bcatenin	BCATENIN	MARKER
BCATENIN	BCATENIN	MARKER
BCL2	BCL2	MARKER
BCL-2	BCL2	MARKER
beta-catenin	BCATENIN	MARKER
blank_1	BLANK_1	TECHNICAL
blank_2	BLANK_2	TECHNICAL
blank_3	BLANK_3	TECHNICAL
blank_4	BLANK_4	TECHNICAL
blank_5	BLANK_5	TECHNICAL
blank_6	BLANK_6	TECHNICAL
blank_7	BLANK_7	TECHNICAL
C_CASPASE3	CASP3_CLEAVED	MARKER
c_Myc	MYC	MARKER
C5bC9	C5B9	MARKER
CA9	CA9	MARKER
CAIX	CA9	MARKER
CASP3_CLEAVED	CASP3_CLEAVED	MARKER
Caspase_3	CASP3_CLEAVED	MARKER
CASPASE3	CASP3_CLEAVED	MARKER
CAVEOLIN_1	CAV1	MARKER
cCASP3	CASP3_CLEAVED	MARKER
CCNA2	CCNA2	MARKER
CCNB1	CCNB1	MARKER
CCND1	CCND1	MARKER
CCR7	CCR7	MARKER
CD103	ITGAE	MARKER
CD107A	LAMP1	MARKER
CD107a	LAMP1	MARKER
CD107B	LAMP1	MARKER
CD117	KIT	MARKER
CD11b	ITGAM	MARKER
CD11c	ITGAX	MARKER
CD11C	ITGAX	MARKER
CD123	IL3RA	MARKER
CD127	IL7R	MARKER
CD138	SDC1	MARKER
CD14	CD14	MARKER
CD141	THBD	MARKER
CD147	CD147	MARKER
CD15	CD15	MARKER
CD152	CTLA4	MARKER
CD154	CD40LG	MARKER
CD16	FCGR3A	MARKER
CD161	KLRB1	MARKER
CD163	CD163	MARKER
CD183	CXCR5	MARKER
CD185 (CXCR5)	CXCR5	MARKER
CD19	CD19	MARKER
CD194	CCR4	MARKER
CD197	CCR7	MARKER
CD1c	CD1C	MARKER
CD1C	CD1C	MARKER
CD2	CD2	MARKER
CD20	MS4A1	MARKER
CD206	MSR1	MARKER
CD207	CD207	MARKER
CD21	CD21	MARKER
CD23	FCER2	MARKER
CD25	IL2RA	MARKER
CD271	NGFR	MARKER
CD273	PDCD1LG2	MARKER
CD274	CD274	MARKER
CD279	PDCD1	MARKER
CD29	ITGB1	MARKER
CD294	CCR10	MARKER
CD3	CD3E	MARKER
CD30	CD30	MARKER
CD31	PECAM1	MARKER
CD31_VWF	VWF	MARKER
CD32	FCGR2A	MARKER
CD33	CD33	MARKER
CD34	CD34	MARKER
CD35	CR1	MARKER
CD36	CD36	MARKER
CD38	CD38	MARKER
CD3d	CD3E	MARKER
CD3e	CD3E	MARKER
CD3E	CD3E	MARKER
CD4	CD4	MARKER
CD40	CD40	MARKER
CD40LG	CD40LG	MARKER
CD44	CD44	MARKER
CD45	PTPRC	MARKER
CD45RA	PTPRC	MARKER
CD45RO	PTPRC	MARKER
CD47	CD47	MARKER
CD49a	ITGA1	MARKER
CD49f	ITGA6	MARKER
CD5	CD5	MARKER
CD54	ICAM1	MARKER
CD56	NCAM1	MARKER
CD57	B3GAT1	MARKER
CD63	CD63	MARKER
CD66	CEACAM6	MARKER
CD68	CD68	MARKER
CD69	CD69	MARKER
CD7	CD7	MARKER
CD71	TFRC	MARKER
CD73	NT5E	MARKER
CD8	CD8A	MARKER
CD85j	LILRB1	MARKER
CD8a	CD8A	MARKER
CD8A	CD8A	MARKER
CD9	CD9	MARKER
CD90	THY1	MARKER
CD98	SLC3A2	MARKER
CD99	CD99	MARKER
CDH	CDH	MARKER
CDH1	CDH1	MARKER
CDH12	CDH12	MARKER
CDH18	CDH18	MARKER
CDK2	CDK2	MARKER
CDKN1A	CDKN1A	MARKER
CDKN1B_1	CDKN1B	MARKER
CDKN1C	CDKN1C	MARKER
CDX2	CDX2	MARKER
CEACAM1	CEACAM1	MARKER
Channel:0:43	CHANNEL_0_43	TECHNICAL
CHAT	CHAT	MARKER
CHGA	CHGA	MARKER
Chromogranin A	CHGA	MARKER
CK14	KRT14	MARKER
CK-14	KRT14	MARKER
CK-17	KRT17	MARKER
CK19	KRT19	MARKER
CK-19	KRT19	MARKER
CK5	KRT5	MARKER
CK5-6	KRT5_6	MARKER
CK7	KRT7	MARKER
CK8_18	KRT8_18	MARKER
cKIT	KIT	MARKER
CLEAVED_CASPASE3	CASP3_CLEAVED	MARKER
CleavedCaspase3	CASP3_CLEAVED	MARKER
cMyc	MYC	MARKER
CMYC	MYC	MARKER
Collagen	COLLAGEN	MARKER
Collagen alpha-1(IV) chain	COLLAGEN_IV	MARKER
Collagen IV	COLLAGEN_IV	MARKER
collagen IV	COLLAGEN_IV	MARKER
COLLAGENI	COLLAGEN1	MARKER
CollagenIV	COLLAGEN_IV	MARKER
CollagenTypeI	COLLAGEN1	MARKER
CollIV	COLLAGEN_IV	MARKER
COX2	PTGS2	MARKER
cPARP	CASP3_CLEAVED	MARKER
cPARP1	CASP3_CLEAVED	MARKER
CR2	CR2	MARKER
CTLA4	CTLA4	MARKER
CXCL12	CXCL12	MARKER
CXCR5	CXCR5	MARKER
Cyclin-A2	CCNA2	MARKER
cytokeratin	KRT	MARKER
Cytokeratin	KRT	MARKER
DAPI	DAPI	TECHNICAL
DAPI-02	DAPI	TECHNICAL
Desmin	DES	MARKER
DNA	DNA	TECHNICAL
DNA1	DNA1	TECHNICAL
DNA10	DNA10	TECHNICAL
DNA2	DNA2	TECHNICAL
DNA3	DNA3	TECHNICAL
DNA4	DNA4	TECHNICAL
DNA5	DNA5	TECHNICAL
DNA6	DNA6	TECHNICAL
DNA7	DNA7	TECHNICAL
DNA8	DNA8	TECHNICAL
DNA9	DNA9	TECHNICAL
DRAQ5	DRAQ5	TECHNICAL
E2F-1	E2F1	MARKER
ECad	CDH1	MARKER
ECAD	CDH1	MARKER
E-CAD	CDH1	MARKER
ECADHERIN	CDH1	MARKER
Ecadherin	CDH1	MARKER
E-Cadherin	CDH1	MARKER
E-cadherin	CDH1	MARKER
EGFR	EGFR	MARKER
ENTPD1	ENTPD1	MARKER
EpCAM	EPCAM	MARKER
ER	ESR1	MARKER
ERBB2	ERBB2	MARKER
ERK12	ERK_PHOSPHO	MARKER
ESR1	ESR1	MARKER
FAP	FAP	MARKER
FCGR3A	FCGR3A	MARKER
Fibronectin	FN1	MARKER
FN1	FN1	MARKER
FOXOA3	FOXO3	MARKER
FoxP3	FOXP3	MARKER
Foxp3	FOXP3	MARKER
FOXP3	FOXP3	MARKER
FSP1	S100A4	MARKER
FUT4	FUT4	MARKER
G1/S-specific cyclin-D1	CCND1	MARKER
G1/S-specific cyclin-E1	CCNE1	MARKER
G2/mitotic-specific cyclin-B1	CCNB1	MARKER
GATA3	GATA3	MARKER
GCG	GCG	MARKER
GFAP	GFAP	MARKER
GITR	TNFRSF18	MARKER
Glucose Transporter	SLC2A1	MARKER
Glypican3	GPC3	MARKER
Granz-B	GZMB	MARKER
Granzyme B	GZMB	MARKER
GranzymeB	GZMB	MARKER
GRANZYMEB	GZMB	MARKER
GZMB	GZMB	MARKER
H3	HISTONEH3	MARKER
H3K27me3	H3K27ME3	MARKER
H3K27ME3	H3K27ME3	MARKER
HE4	WFDC2	MARKER
Hepar1	GPC3	MARKER
HER2	ERBB2	MARKER
HER2_3B5	ERBB2	MARKER
HER2_D8F12	ERBB2	MARKER
HIF1a	HIF1A	MARKER
HIF1A	HIF1A	MARKER
HIF-1a	HIF1A	MARKER
HIST1H3A	HIST1H3A	MARKER
HISTONE_H3	HISTONEH3	MARKER
Histone3	HISTONEH3	MARKER
HISTONEH3	HISTONEH3	MARKER
HistoneH3	HISTONEH3	MARKER
HISTONEH3_PH	HISTONEH3_PH	MARKER
HLA.DR	HLA_DRA	MARKER
HLA_ABC	HLA_ABC	MARKER
HLA_DR	HLA_DRA	MARKER
HLA-ABC	HLA_ABC	MARKER
HLA-ABC_ATP1A1	HLA_ABC	MARKER
HLA-B	HLA_B	MARKER
HLADR	HLA_DRA	MARKER
HLA-DR	HLA_DRA	MARKER
HLA-DRA	HLA_DRA	MARKER
Hoechst	HOECHST	TECHNICAL
Hoechst1	HOECHST	TECHNICAL
HOECHST1	HOECHST	TECHNICAL
HSP 90	HSP90	MARKER
IAPP	IAPP	MARKER
IBA1	IBA1	MARKER
ICAM1	ICAM1	MARKER
ICOS	ICOS	MARKER
IDO	IDO1	MARKER
IDO-1	IDO1	MARKER
IGHM	IGHM	MARKER
IgM	IGHM	MARKER
IL1beta	IL1B	MARKER
IL3RA	IL3RA	MARKER
IL6	IL6	MARKER
IL7R	IL7R	MARKER
iNOS	NOS2	MARKER
INS	INS	MARKER
ISG20	ISG20	MARKER
ITGA6	ITGA6	MARKER
ITGAX	ITGAX	MARKER
ITLN1	ITLN1	MARKER
Keratin	KRT	MARKER
keratin	KRT	MARKER
Keratin19	KRT19	MARKER
Keratin818	KRT8_18	MARKER
KI_67	MKI67	MARKER
KI67	MKI67	MARKER
Ki67	MKI67	MARKER
KI-67	MKI67	MARKER
Ki-67	MKI67	MARKER
Ki67_570	MKI67	MARKER
KIFC1	KIFC1	MARKER
KIT	KIT	MARKER
KRAS	KRAS	MARKER
KRT_PAN	PANCYTOKERATIN	MARKER
KRT13	KRT13	MARKER
KRT14	KRT14	MARKER
KRT17	KRT17	MARKER
KRT19	KRT19	MARKER
KRT20	KRT20	MARKER
KRT8_18	KRT8_18	MARKER
KRTPAN	PANCYTOKERATIN	MARKER
LAG3	LAG3	MARKER
LAG-3	LAG3	MARKER
Lamin-A/C	LMNA	MARKER
LaminABC	LMNA_BC	MARKER
LaminB1	LMNB1	MARKER
Lamin-B1	LMNB1	MARKER
Lefty	LEFTY	MARKER
LILRB1	LILRB1	MARKER
Lysozyme	LYZ	MARKER
Lyve1	LYVE1	MARKER
MAP-2	MAP2	MARKER
MART1	MLANA	MARKER
MEK12	MAP2K1_PHOSPHO	MARKER
MHC class I antigen ABC	HLA_ABC	MARKER
MHC class II antigen DPB1	HLA_DPB1	MARKER
MHCI	HLA_ABC	MARKER
MHCII	HLA_DRA	MARKER
MKI67	MKI67	MARKER
MMP12	MMP12	MARKER
MMP9	MMP9	MARKER
MPO	MPO	MARKER
MS4A1	MS4A1	MARKER
MTOR_PHOSPHO	MTOR_PHOSPHO	MARKER
MUC1	MUC1	MARKER
MUC-1	MUC1	MARKER
MUC2	MUC2	MARKER
MUC6	MUC6	MARKER
NaKATPase	ATP1A1	MARKER
Na-K-ATPase	ATP1A1	MARKER
NCAM1	NCAM1	MARKER
Nestin	NES	MARKER
NKG2D	KLRK1	MARKER
NKG2G	KLRK1	MARKER
NKX6-1	NKX6_1	MARKER
NOS2	NOS2	MARKER
oldCD11b	ITGAM	MARKER
OLFM4	OLFM4	MARKER
OX40	TNFRSF4	MARKER
p_AMPK	PRKAA_PHOSPHO	MARKER
p_mTOR	MTOR_PHOSPHO	MARKER
p_S6	RPS6_PHOSPHO	MARKER
p21	CDKN1A	MARKER
p27Kip1	CDKN1B	MARKER
p53	TP53	MARKER
p63	TP63	MARKER
Pan_CK	PANCYTOKERATIN	MARKER
PanCK	PANCYTOKERATIN	MARKER
panCK	PANCYTOKERATIN	MARKER
PANCK	PANCYTOKERATIN	MARKER
pan-CK	PANCYTOKERATIN	MARKER
PanCytoK	PANCYTOKERATIN	MARKER
PANCYTOKERATIN	PANCYTOKERATIN	MARKER
Pan-protein kinase Akt	AKT	MARKER
PAX5	PAX5	MARKER
PCNA	PCNA	MARKER
PCNA_2	PCNA	MARKER
pCREB	CREB_PHOSPHO	MARKER
PCSK2	PCSK2	MARKER
PD_1	PDCD1	MARKER
PD_L1	CD274	MARKER
PD1	PDCD1	MARKER
PD-1	PDCD1	MARKER
PDGFRb	PDGFRB	MARKER
PDGFRB	PDGFRB	MARKER
PDL1	CD274	MARKER
PD-L1	CD274	MARKER
PD-L2	PDCD1LG2	MARKER
PDPN	PODOPLANIN	MARKER
PDX1	PDX1	MARKER
PECAM1	PECAM1	MARKER
Perforin-1	PRF1	MARKER
pERK	ERK_PHOSPHO	MARKER
PERK12	PHOSPHO_EIF2AK3	MARKER
PGP95	ABCC8	MARKER
PGR	PGR	MARKER
pH3	PH3	MARKER
PH3	PH3	MARKER
pHH3	PH3	MARKER
PHOSPHO_HISTONEH3	HISTONEH3_PH	MARKER
Phospho-40S ribosomal protein S6 (Ser235, Ser236)	RPS6_PHOSPHO	MARKER
Phospho-40S ribosomal protein S6 (Ser240, Ser244)	RPS6_PHOSPHO	MARKER
Phospho-ERK-1/2 (Thr202, Tyr204) (1)	ERK_PHOSPHO	MARKER
Phospho-ERK-1/2 (Thr202, Tyr204) (2)	ERK_PHOSPHO	MARKER
Phospho-Histone H2AX (Ser139)	H2AX_PHOSPHO	MARKER
Phospho-mTOR (Ser2448)	MTOR_PHOSPHO	MARKER
Phospho-pRb (Ser807, Ser811)	RB_PHOSPHO	MARKER
Phospho-protein NDRG1 (Thr346)	NDRG1_PHOSPHO	MARKER
Phospho-RNA polymerase II subunit B1 CTD (Ser2)	POLR2B_PHOSPHO	MARKER
Phospho-tyrosine	PHOSPHO_TYROSINE	MARKER
PIN	PIN	TECHNICAL
PLK1	PLK1	MARKER
PMEK12	MAP2K1_PHOSPHO	MARKER
PMTOR	MTOR_PHOSPHO	MARKER
Podoplan	PODOPLANIN	MARKER
PODOPLANIN	PODOPLANIN	MARKER
podoplanin	PODOPLANIN	MARKER
Podoplanin	PODOPLANIN	MARKER
PPY	PPY	MARKER
PR	PGR	MARKER
pRB	RB_PHOSPHO	MARKER
Prox1	PROX1	MARKER
pS6	RPS6_PHOSPHO	MARKER
PS6	RPS6_PHOSPHO	MARKER
pSTAT1	STAT1_PHOSPHO	MARKER
pSTAT3	STAT3_PHOSPHO	MARKER
PTPRC	PTPRC	MARKER
PTPRCRA	PTPRC	MARKER
PTPRN	PTPRN	MARKER
RPS6_PHOSPHO	RPS6_PHOSPHO	MARKER
S100	S100	MARKER
S100A4	S100A4	MARKER
SARSCoV2S1	SARSCoV2S1	TECHNICAL
Siglec8	SIGLEC8	MARKER
SLC2A1	SLC2A1	MARKER
Slug	SNAI2	MARKER
SMA	ACTA2	MARKER
SMActin	ACTA2	MARKER
SM-actin	ACTA2	MARKER
SNAI2	SNAI2	MARKER
SNAT1	SLC38A1	MARKER
Somatostatin	SST	MARKER
SOX10	SOX10	MARKER
Sox9	SOX9	MARKER
SOX9	SOX9	MARKER
SST	SST	MARKER
Synapt	SYNAPTOPHYSIN	MARKER
Synapto	SYNAPTOPHYSIN	MARKER
Synaptophysin	SYNAPTOPHYSIN	MARKER
SYP	SYNAPTOPHYSIN	MARKER
TAZ	WWTR1	MARKER
Tbet	TBET	MARKER
T-bet	TBET	MARKER
TBR2	EOMES	MARKER
THY1	THY1	MARKER
TIM3	HAVCR2	MARKER
TP53	TP53	MARKER
Transcription factor SOX-2	SOX2	MARKER
TTF1	TTF1	MARKER
TUBB	TUBB	MARKER
Twist	TWIST1	MARKER
TWIST1	TWIST1	MARKER
Twist1	TWIST1	MARKER
UPK3	UPK3	MARKER
VEGF	VEGFA	MARKER
VIM	VIMENTIN	MARKER
Vimentin	VIMENTIN	MARKER
Vimentin (1)	VIMENTIN	MARKER
Vimentin (2)	VIMENTIN	MARKER
VISTA	VISTA	MARKER
VWF	VWF	MARKER
yH2AX	H2AX_PHOSPHO	MARKER

### Sheet: Supplementary Tabel 2
Supplementary Table 2. Protein channels used for Spatium pretraining and downstream fine-tuning. This table lists all protein channels included in the datasets used for Spatium pretraining and downstream fine-tuning. Each channel is reported using its standardized protein name defined in the Spatium protein vocabulary (Supplementary Table 1).
ABCC8
ACTA2
ACTB
AKT
AMY2A
ANXA1
AR
ARG1
ATP1A1
B2M
B3GAT1
BCATENIN
BCL2
C5B9
CA9
CASP3_CLEAVED
CAV1
CCNA2
CCNB1
CCND1
CCNE1
CCR10
CCR4
CCR7
CD14
CD147
CD15
CD163
CD19
CD1C
CD2
CD207
CD21
CD274
CD30
CD33
CD34
CD36
CD38
CD3E
CD4
CD40
CD40LG
CD44
CD47
CD5
CD63
CD68
CD69
CD7
CD8A
CD9
CD99
CDH
CDH1
CDH12
CDH18
CDK2
CDKN1A
CDKN1B
CDKN1C
CDX2
CEACAM1
CEACAM6
CHGA
COLLAGEN
COLLAGEN1
COLLAGEN_IV
CR1
CR2
CREB_PHOSPHO
CTLA4
CXCL12
CXCR5
DEFA5
DES
E2F1
EGFR
ENTPD1
EOMES
EPCAM
ERBB2
ERK_PHOSPHO
ESR1
FAP
FCER2
FCGR2A
FCGR3A
FN1
FOXO3
FOXP3
FUT4
GATA3
GCG
GFAP
GPC3
GZMB
H2AX_PHOSPHO
H3K27ME3
HAVCR2
HIF1A
HIST1H3A
HISTONEH3
HISTONEH3_PH
HLA_ABC
HLA_B
HLA_DPB1
HLA_DRA
HSP90
IAPP
IBA1
ICAM1
ICOS
IDO1
IGHM
IL1B
IL2RA
IL3RA
IL6
IL7R
INS
ISG20
ITGA1
ITGA6
ITGAE
ITGAM
ITGAX
ITGB1
ITLN1
KIFC1
KIT
KLRB1
KLRK1
KRAS
KRT
KRT13
KRT14
KRT17
KRT19
KRT20
KRT5
KRT5_6
KRT7
KRT8_18
LAG3
LAMP1
LEFTY
LILRB1
LMNA
LMNA_BC
LMNB1
LYVE1
LYZ
MAP2
MAP2K1_PHOSPHO
MKI67
MLANA
MMP12
MMP9
MPO
MS4A1
MSR1
MTOR_PHOSPHO
MUC1
MUC2
MUC6
MYC
NCAM1
NDRG1_PHOSPHO
NES
NGFR
NKX6_1
NOS2
NT5E
OLFM4
PANCYTOKERATIN
PAX5
PCNA
PCSK2
PDCD1
PDCD1LG2
PDGFRB
PDX1
PECAM1
PGR
PH3
PHOSPHO_EIF2AK3
PHOSPHO_TYROSINE
PLK1
PODOPLANIN
POLR2B_PHOSPHO
PPY
PRF1
PRKAA_PHOSPHO
PROX1
PTGS2
PTPRC
PTPRN
RB_PHOSPHO
RPS6
RPS6_PHOSPHO
S100
S100A4
SDC1
SIGLEC8
SLC2A1
SLC38A1
SLC3A2
SNAI2
SOX10
SOX2
SOX9
SST
STAT1_PHOSPHO
STAT3_PHOSPHO
SYNAPTOPHYSIN
TBET
TFRC
THBD
THY1
TNFRSF18
TNFRSF4
TP53
TP63
TTF1
TUBB
TWIST1
UPK3
VEGFA
VIMENTIN
VISTA
VWF
WFDC2
WWTR1
